# Geography is more important than life history in the recent diversification of the tiger salamander complex

**DOI:** 10.1101/2020.07.10.197624

**Authors:** Kathryn M. Everson, Levi N. Gray, Angela G. Jones, Nicolette M. Lawrence, Mary E. Foley, Kelly L. Sovacool, Justin D. Kratovil, Scott Hotaling, Paul M. Hime, Andrew Storfer, Gabriela Parra-Olea, Ruth Percino-Daniel, X. Aguilar-Miguel, Eric M. O’Neill, Luis Zambrano, H. Bradley Shaffer, David W. Weisrock

## Abstract

The North American tiger salamander species complex, including its best-known species, the Mexican axolotl, has long been a source of biological fascination. The complex exhibits a wide range of variation in developmental life history strategies, including populations and individuals that undergo metamorphosis, those able to forego metamorphosis and retain a larval, aquatic lifestyle (i.e., paedomorphosis), and those that do both. This life history variation has been assumed to lead to reproductive isolation and speciation, but the degree to which it has shaped population- and species-level divergence is poorly understood. Using a large multi-locus dataset from hundreds of samples across North America, we identified genetic clusters across the geographic range of the tiger salamander complex. These clusters often contain a mixture of paedomorphic and metamorphic taxa, indicating that geographic isolation has played a larger role in lineage divergence than paedomorphosis in this system. This conclusion is bolstered by geography-informed analyses indicating no effect of life history strategy on population genetic differentiation and by model-based analyses demonstrating gene flow between adjacent metamorphic and paedomorphic populations. This fine-scale genetic perspective on life-history variation establishes a framework for understanding how plasticity, local adaptation, and gene flow contribute to lineage divergence. Many members of the tiger salamander complex are endangered, and the Mexican axolotl is an important model system in regenerative and biomedical research. Our results chart a course for more informed use of these taxa in experimental, ecological, and conservation research.

**Significance Statement:** Population structure and speciation are shaped by a combination of biotic and abiotic factors. The tiger salamander complex has been considered to be a key group where life history variation has led to a rapid rate of speciation, driven in large part by the evolution of obligate paedomorphosis–a condition where adults maintain an aquatic, larval phenotype. Using a large multi-locus dataset, we present evidence of gene flow between taxa with different life history strategies, suggesting that obligate paedomorphosis is not a strong driver of speciation in the tiger salamander complex. Many of these nominal taxa are listed as critically endangered, and our genetic results provide information and guidance that will be useful for their conservation.
