## Supplementary material for "Geography is more important than life history in the recent diversification of the tiger salamander complex": Table S1

### Sheet: Atigrinumcomplex_sampling_table
Table S1. Lab IDs (DWW#), field/catalog numbers, taxonomic assignments, and locality information for specimens included in this study. Abbreviations in the Field or Catalog Number column are as follows: MVZ = Museum of Vertebrate Zoology at Berkeley; PM = Paul Moler; KW = Kenny Wray; ECM = Emily Lemmon; GP = Gabriela Parra-Olea; GH/LZ = Garardo Herrera/Luis Zambrano; JPB = Jim Bogart; HBS = H. Br…
DWW #	Field or Catalog #	DAPC assignment	Previous taxonomic assignment	New taxonomic assignment	Type locality? (*=near)	Locality#	Latitude	Longitude	Country	State	Locale description
373	MVZ-187202	US-east	tigrinum	tigrinum		169	42.5675	-83.5467	USA	MI
374	PM-1	US-east	tigrinum	tigrinum		73	29.5303	-82.6037	USA	FL
461	PM-2	US-east	tigrinum	tigrinum		68	28.5483	-82.3559	USA	FL
466	KW-0181	US-east	tigrinum	tigrinum		77	30.5925	-83.8856	USA	FL
479	KW-0197	US-east	tigrinum	tigrinum		77	30.5871	-84.1265	USA	FL
482	ECM-5964	US-east	tigrinum	tigrinum		78	30.5895	-84.8415	USA	FL
1228	GP-NMF600	CM1	altamirani	altamirani		2	19.0557	-99.3164	Mexico	Morelia	Creeks around Lago Zempoala
1230	GP-NMF602	CM1	altamirani	altamirani		2	19.0557	-99.3164	Mexico	Morelia	Creeks around Lago Zempoala
1267	GP-NMF631I	CM1	altamirani	altamirani		25	19.5151	-99.4251	Mexico	Mexico	Pena de Lobos
1269	GP-NMF631K	CM1	altamirani	altamirani		25	19.5151	-99.4251	Mexico	Mexico	Pena de Lobos
1284	GP-NMF662	CM1	altamirani	altamirani		11	19.264	-99.3825	Mexico	Mexico	Valle El Conejo, La Marquesa
1286	GP-NMF664	CM1	altamirani	altamirani		11	19.264	-99.3825	Mexico	Mexico	Valle El Conejo, La Marquesa
1288	GP-NMF666	CM1	altamirani	altamirani		11	19.264	-99.3825	Mexico	Mexico	Valle El Conejo, La Marquesa
1299	GP-Aa5	CM3	andersoni	andersoni	andersoni	46	19.8239	-101.786	Mexico	Michoacan	Laguna Zacapu
1308	GP-Aa14	CM3	andersoni	andersoni	andersoni	46	19.8239	-101.786	Mexico	Michoacan	Laguna Zacapu
1319	GP-Aa25	CM3	andersoni	andersoni	andersoni	46	19.8239	-101.786	Mexico	Michoacan	Laguna Zacapu
1321	GP-Aa28	CM3	andersoni	andersoni	andersoni	46	19.8239	-101.786	Mexico	Michoacan	Laguna Zacapu
1346	GP-AG1	CM2	granulosum	lermaense	*granulosum	22	19.452	-99.781	Mexico	Mexico	Presa Ignacio Ramirez
1347	GP-AG2	CM2	granulosum	lermaense	*granulosum	22	19.452	-99.781	Mexico	Mexico	Presa Ignacio Ramirez
1407	GP-IBH14252	CM2	bombypellum	lermaense	*bombypellum	50	20.01	-99.946	Mexico	Mexico	Agostadero
1410	GP-PT01	CM1	rivulare	altamirani		10	19.2518	-100.019	Mexico	Mexico	Amanalco, Becerra
1413	GP-PT04	CM2	granulosum	lermaense		10	19.2518	-100.019	Mexico	Mexico	Amanalco, Becerra
1416	GP-LGP045	CM2	bombypellum	lermaense	*bombypellum	50	20.01	-99.945	Mexico	Mexico	Agostadero
1435	GP-LGP020	CM2	granulosum	lermaense		11	19.264	-99.383	Mexico	Mexico	La Marquesa
1437	GP-LGP022	CM2	granulosum	lermaense		11	19.264	-99.383	Mexico	Mexico	La Marquesa
1447	GP-2d	CM2	lermaense	lermaense	lermaense	9	19.25	-99.5	Mexico	Mexico	San Pedro Tultepec
1451	GP-3d	CM2	granulosum	lermaense		4	19.1591	-99.4939	Mexico	Mexico	Almoloya del Rio
1455	GP-4c	CM2	lermaense	lermaense	lermaense	9	19.25	-99.5	Mexico	Mexico	San Pedro Tultepec
1457	GP-5b	CM2	granulosum	lermaense		4	19.1591	-99.4939	Mexico	Mexico	Almoloya del Rio
1461	GP-6a	CM2	lermaense	lermaense	*lermaense	4	19.209	-99.507	Mexico	Mexico	San Pedro Tlaltizapan
1462	GP-6b	CM2	lermaense	lermaense	*lermaense	4	19.209	-99.507	Mexico	Mexico	San Pedro Tlaltizapan
1476	GP-10a	CM2	granulosum	lermaense		9	19.2467	-99.5379	Mexico	Mexico	Guadalupe Victoria
1478	GP-10c	CM2	granulosum	lermaense		9	19.2467	-99.5379	Mexico	Mexico	Guadalupe Victoria
1479	GP-11a	CM2	granulosum	lermaense		5	19.1655	-99.5719	Mexico	Mexico	San Antonio la Isla
1480	GP-11b	CM2	granulosum	lermaense		5	19.1655	-99.5719	Mexico	Mexico	San Antonio la Isla
1506	GP-11	CM4	mexicanum	mexicanum	mexicanum	12	19.283	-99.094	Mexico	District Federal	Xochimilco
1523	GP-Amex21	CM4	mexicanum	mexicanum		21	19.417	-99.199	Mexico	District Federal	Chapultepec
1524	GP-Amex22	CM4	mexicanum	mexicanum		21	19.417	-99.199	Mexico	District Federal	Chapultepec
1531	GP-4a	CM4	mexicanum	mexicanum		21	19.417	-99.199	Mexico	District Federal	Chapultepec
1535	GP-6a	CM4	mexicanum	mexicanum		21	19.417	-99.199	Mexico	District Federal	Chapultepec
1536	GP-6b	CM4	mexicanum	mexicanum		21	19.417	-99.199	Mexico	District Federal	Chapultepec
1541	GP-9a	CM4	mexicanum	mexicanum		21	19.417	-99.199	Mexico	District Federal	Chapultepec
1546	GP-ChapAm3	CM4	mexicanum	mexicanum		21	19.417	-99.199	Mexico	District Federal	Chapultepec
1547	GP-ChapAm4	CM4	mexicanum	mexicanum		21	19.417	-99.199	Mexico	District Federal	Chapultepec
1550	GP-IBH14204	CM1	rivulare	altamirani	*rivulare	23	19.471	-100.033	Mexico	Mexico	Villa Victoria
1554	GP-LGP015	CM2	granulosum	lermaense		7	19.214	-99.807	Mexico	Mexico	El Mapa (Nvdo. De Toluca)
1556	GP-LGP028	CM1	rivulare	altamirani		26	19.523	-100.253	Mexico	Michoacan	Reserva de la Biósfera Santuario Mariposa Monarca
1557	GP-LGP029	CM1	rivulare	altamirani		26	19.523	-100.253	Mexico	Michoacan	Reserva de la Biósfera Santuario Mariposa Monarca
1572	GP-LGP044	CM1	rivulare	altamirani		26	19.523	-100.253	Mexico	Michoacan	Reserva de la Biósfera Santuario Mariposa Monarca
1573	GP-LGP086	CM1	rivulare	altamirani		26	19.523	-100.253	Mexico	Michoacan	Reserva de la Biósfera Santuario Mariposa Monarca
1578	GP-NMF688	CM1	rivulare	altamirani		26	19.669	-100.278	Mexico	Michoacan	Angangueo
1580	GP-NMF690	CM1	rivulare	altamirani		26	19.669	-100.278	Mexico	Michoacan	Angangueo
1583	GP-MK663d	CM1	rivulare	altamirani		1	18.53	-99.607	Mexico	Guerrero	Taxco, Guerrero
1589	GP-MK665d	CM1	rivulare	altamirani		1	18.53	-99.607	Mexico	Guerrero	Taxco, Guerrero
1590	GP-GP1016	CM1	rivulare	altamirani		7	19.214	-99.807	Mexico	Mexico	La puerta del Monte, Nevado de Toluca
1595	GP-GP1019c	CM1	rivulare	altamirani		7	19.214	-99.807	Mexico	Mexico	La puerta del Monte, Nevado de Toluca
1605	GP-GP1045b	CM4	velasci	velasci		24	19.509	-98.304	Mexico	Tlaxcala	San Martin Texmeluca
1606	GP-GP1046a	CM4	velasci	velasci		24	19.509	-98.304	Mexico	Tlaxcala	San Martin Texmeluca
1614	GP-GP1048f	CM4	velasci	velasci		24	19.509	-98.304	Mexico	Tlaxcala	San Martin Texmeluca
1633	GP-GP997A	CM4	velasci	velasci		39	19.573	-97.098	Mexico	Veracruz	Las Vigas
1638	GP-GP997F	CM4	velasci	velasci		39	19.573	-97.098	Mexico	Veracruz	Las Vigas
1643	GP-GP997R	CM4	velasci	velasci		39	19.573	-97.098	Mexico	Veracruz	Las Vigas
1661	GP-JCW164	CM1	rivulare	altamirani		6	19.198	-99.837	Mexico	Mexico	Buenavista, Nevado de Toluca
1673	GP-2	CM2	bombypellum	lermaense		50	20.037	-99.607	Mexico	Michoacan	Tepuxtepec
1680	GP-LGP009	CM2	bombypellum	lermaense		50	20.037	-99.607	Mexico	Michoacan	Tepuxtepec
1681	GP-LGP010	CM2	bombypellum	lermaense		50	20.037	-99.607	Mexico	Michoacan	Tepuxtepec
1684	GP-LGP023	CM2	bombypellum	lermaense		50	20.037	-99.607	Mexico	Michoacan	Tepuxtepec
1686	GP-1	CM2	granulosum	lermaense		20	19.417	-101.516	Mexico	Michoacan	Sn. Indelfonso
1690	GP-3	CM3	amblycephalum	amblycephalum		20	19.417	-101.516	Mexico	Michoacan	Sn. Gregorio
1694	GP-GP1137	CM2	bombypellum	lermaense		50	20	-99.7	Mexico	Mexico	Presa Huapango
1728	GP-7	CM3	dumerilii	dumerilii	dumerilii	37	19.638	-101.625	Mexico		Mercado
1760	GH/LZ-2004-001	CM4	velasci	velasci		47	19.866	-98.4	Mexico	Hidalgo	Laguna Tecocomulco
1761	GH/LZ-2004-003	CM4	velasci	velasci		47	19.866	-98.4	Mexico	Hidalgo	Laguna Tecocomulco
1763	GH/LZ-2004-027	CM4	velasci	velasci		47	19.866	-98.4	Mexico	Hidalgo	Laguna Tecocomulco
1767	GH/LZ-2004-004	CM4	velasci	velasci		47	19.866	-98.4	Mexico	Hidalgo	Laguna Tecocomulco
1770	GH/LZ-2004-014	CM4	velasci	velasci		47	19.866	-98.4	Mexico	Hidalgo	Laguna Tecocomulco
1773	GH/LZ-Am2	CM4	mexicanum	mexicanum	mexicanum	12	19.266	-99.109	Mexico	DF	Area Laguna del Toro, Laguna de Xochomilco
1776	GH/LZ-Am5	CM4	mexicanum	mexicanum	mexicanum	12	19.266	-99.109	Mexico	DF	Area Laguna del Toro, Laguna de Xochomilco
1779	GH/LZ-Am8	CM4	mexicanum	mexicanum	mexicanum	12	19.275	-99.103	Mexico	DF	Area de Cuemanco, Laguna de Xochomilco
1780	GH/LZ-Am9	CM4	mexicanum	mexicanum	mexicanum	12	19.275	-99.103	Mexico	DF	Area de Cuemanco, Laguna de Xochomilco
1781	GH/LZ-Am10	CM4	mexicanum	mexicanum	mexicanum	12	19.275	-99.103	Mexico	DF	Area de Cuemanco, Laguna de Xochomilco
1786	JPB-31717	US-west	mavortium	mavortium		215	50.245	-99.843	Canada	Manitoba	Prarie potholes near Minnedosa
1794	HBS-1831	CM3	dumerilii	dumerilii	dumerilii	37	19.6304	-101.638	Mexico	Michoacan	Lago Patzcuaro
1836	HBS-6792	US-west	mavortium	mavortium		203	46.9616	-119.273	USA	WA	Columbia National Wildlife refuge; Seep lake region, just S. of Potholes Reservoir, Grant Co.
1837	HBS-11670	californiense	californiense	californiense		127	37.6012	-120.627	USA	CA	Hickman Vernal Pool; In main Pool aprox. 1 mi. E. and 1 mi. S. of Lake x Hawkins rd. jct. Stanislaus Co.
1838	HBS-6686	californiense	californiense	californiense		137	38.309	-121.836	USA	CA	Jepson Praire, Solano Co.
1841	HBS-6687	californiense	californiense	californiense		137	38.309	-121.836	USA	CA	Jepson Praire, Solano Co.
1842	HBS-8745	californiense	californiense	californiense		129	37.624	-121.804	USA	CA	Pond site 2, hills S. of Route 84 extension; Livermore Valley Alameda Co.
1850	HBS-11268	californiense	californiense	californiense		128	37.6154	-121.029	USA	CA	Paradise Rd. 1 mi. S. of Hwy 132, 0.5 mi. N. of California Ave. 10 m. S.W of rd., Stanislaus Co.
1851	HBS-11416	californiense	californiense	californiense		117	36.7857	-121.594	USA	CA	San Juan Grade Rd. 1.25 mi. N. of Crazy Horse Cayon Rd. 0.5 mi. N.W of rd beneath Large Power lines, Monterey Co.
1863	HBS-14399	californiense	californiense	californiense		133	37.766	-121.727	USA	CA	Vasco Rd. vernal pool 2.25 mi. from Contra Costa Co and Alameda Co line, Alameda Co.
1865	HBS-26367	californiense	californiense	californiense		139	38.4134	-122.732	USA	CA	Vernal pool in Southwest community park, just south of Hearn Rd between Stony Point and Dutton Ave., Sonoma Co.
1867	HBS-27740	californiense	californiense	californiense		139	38.376	-122.718	USA	CA	Pond West of Railroad crossing @ Scenic Ave near Hwy 101, Sonoma Co.
1868	HBS-28367	californiense	californiense	californiense		104	34.8945	-120.516	USA	CA	Vernal pool Santa Maria Valley 1.35 mi NW jct Black rd x Hwy 1, Santa Barbara Co.
1875	HBS-6916	US-west	mavortium	mavortium		89	32.641	-108.572	USA	NM	Corners Ranch stock pond, 4 mi. N. of Red Rock, Grant Co.
1884	HBS-7327	US-west	mavortium	mavortium		187	44.913	-104.245	USA	WY	Hwy 212, 12 mi. N.W of WY/SD border, Crook Co.
1886	HBS-7530	US-west	mavortium	mavortium		177	43.74	-108.048	USA	WY	Hwy 172, 6.7 mi. E. of Hwy 20, Hot Springs Co.
1916	SC-1	US-east	tigrinum	tigrinum		86	32.024	-81.472	USA	GA	Evans Co.
1920	SC-2	US-east	tigrinum	tigrinum		80	31.084	-86.66	USA	AL	Covington Co.
1929	AS-ZUTS204	US-west	mavortium	mavortium		214	49.2333	-100.167	Canada	Manitoba	ZUTS
1938	AS-PP20	US-rocky mtn	mavortium	mavortium		141	38.9	-107.2	USA	CO	Pat's Pond, Gunnison Co.
1949	AS-19	US-west	mavortium	mavortium		159	41.4294	-108.001	USA	WY	Red Rock, Wamsutter Co.
1950	AS-20	US-west	mavortium	mavortium		159	41.4294	-108.001	USA	WY	Red Rock, Wamsutter Co.
1951	AS-21	US-west	mavortium	mavortium		159	41.4294	-108.001	USA	WY	Red Rock, Wamsutter Co.
1956	AS-9	US-rocky mtn	mavortium	mavortium		109	36.3917	-112.157	USA	AZ	Aspen (Kaibab plateau), Cococino Co.
1961	AS-5a	US-rocky mtn	mavortium	mavortium		109	36.53	-112.148	USA	AZ	Crane Lake (Kaibab plateau), Cococino Co.
1975	AS-L7	US-west	mavortium	mavortium		81	31.3533	-110.504	USA	AZ	Ft. Huachuca, Santa Cruz Co.
1977	AS-2	US-west	mavortium	mavortium		84	31.8767	-109.354	USA	AZ	Chiracahuas Cochise Co.
1983	AS-1	US-west	mavortium	mavortium		83	31.5978	-100.388	USA	TX	Hemphill Co.
1986	AS-a1	US-rocky mtn	mavortium	mavortium		97	34.1108	-109.619	USA	AZ	Udall Draw Tank, Apache Co.
1993	AS-34	US-west	mavortium	mavortium		82	31.4619	-110.455	USA	AZ	Whiner, Cochise Co.
1995	AS-B2-2	US-rocky mtn	mavortium	mavortium		186	44.913	-110.724	USA	WY	Yellowstone National Park
1997	AS-B2-6	US-rocky mtn	mavortium	mavortium		186	44.913	-110.724	USA	WY	Yellowstone National Park
2024	HBS-24950	CM3	dumerilii	dumerilii	dumerilii	37	19.5574	-101.637	Mexico	Michoacan	Purchased at Patzcauaro Mercado, Patzcuaro
2026	HBS-24952	CM3	dumerilii	dumerilii	dumerilii	37	19.5574	-101.637	Mexico	Michoacan	Purchased at Patzcauaro Mercado, Patzcuaro
2034	HBS-24960	CM3	ordinarium	ordinarium		18	19.3694	-101.381	Mexico	Michoacan	Small stream in Cruz de Plato, ~11Km W (by road) Villa Madero, 0.3 mi. W of paved road Est. Michoacan, Mexico. [Criz de Plato South].
2052	HBS-24969	CM3	ordinarium	ordinarium		18	19.37	-101.382	Mexico	Michoacan	Small stream in Cruz de Plato ~11Km W. (by road) Villa Madero, .3 mi. W. of paved Rd. Est. Michoacan, Mexico [Criz de Plato North].
2069	HBS-24977	CM3	ordinarium	ordinarium		14	19.3017	-101.515	Mexico	Michoacan	Spring-fed stream, in town of El Pedregoso, ~3.5-4mi. West of Patzcuaro-Taucomaro Hwy.
2150	HBS-25058	CM3	ordinarium	ordinarium		41	19.5872	-101.129	Mexico	Michoacan	12.5Km SSE (straight line) of Morelia, in SW flowing stream
2325	HBS-25219	CM3	ordinarium	ordinarium	*ordinarium	44	19.6667	-100.683	Mexico	Michoacan	Small south flowing stream 10.7mi. East of intersection of Hwy 51 and 15 (Group 3)
2338	HBS-25232	CM3	ordinarium	ordinarium	*ordinarium	38	19.5483	-100.618	Mexico	Michoacan	14.7 km S (by road) of Ciudad Hidalgo in small stream just east of road. (Group 3)
2401	HBS-25324	CM3	ordinarium	ordinarium		43	19.6658	-101.005	Mexico	Michoacan	Small north flowing stream 23km east of Morelia (Jose Maria Morelos Parque Nacional) (Group 2)
2433	HBS-25287	CM1	rivulare	altamirani		26	19.67	-100.24	Mexico	Michoacan	Small stream in Monarch butterfly reserve, 8.2 mi. (by road) Angangreo. East Michoacan, ele. 10445
2435	HBS-25289	CM1	rivulare	altamirani		26	19.67	-100.24	Mexico	Michoacan	Small stream in Monarch butterfly reserve, 8.2 mi. (by road) Angangreo. East Michoacan, ele. 10445
2444	HBS-25298	CM1	rivulare	altamirani		26	19.67	-100.24	Mexico	Michoacan	Small stream in Monarch butterfly reserve, 8.2 mi. (by road) Angangreo. East Michoacan, ele. 10454
2462	KC/CB-37	US-west	mavortium	mavortium		209	48.1783	-101.296	USA	ND	Ag Site Drift fence/Cattle pond/Swalls Pond Wetland Complex Minot
2463	KC/CB-5	US-west	mavortium	mavortium		211	48.4956	-99.7047	USA	ND	Wolford, Pierce Co.
2488	KC/CB-5.5	US-west	mavortium	mavortium		198	46.387	-97.2731	USA	ND	Sheyenne, National Grasslands, Richland Co.
2496	KC/CB-5.8	US-west	mavortium	mavortium		198	46.387	-97.2731	USA	ND	Sheyenne, National Grasslands, Richland Co.
2497	KC/CB-5.81	US-west	mavortium	mavortium		198	46.387	-97.2731	USA	ND	Sheyenne, National Grasslands, Richland Co.
2505	KC/CB-31	US-west	mavortium	mavortium		208	48.162	-100.881	USA	ND	Simcoe drift fence pond, Simcoe, Mc Henry Co.
2507	KC/CB-33	US-west	mavortium	mavortium		208	48.162	-100.881	USA	ND	Simcoe drift fence pond, Simcoe, Mc Henry Co.
2578	07-JBL-004	US-east	tigrinum	tigrinum		178	43.9147	-95.4597	USA	MN	Talcot Lake WMA road, Cottonwood Co.
2579	07-CDH-018	US-east	tigrinum	tigrinum		192	45.2123	-93.5121	USA	MN	Lake Laura, Hennepin Co.
2580	07-CDH-019	US-east	tigrinum	tigrinum		183	44.6506	-93.3803	USA	MN	Blichfeld Lake, Scott Co.
2584	07-CDH-061	US-west	mavortium	mavortium		180	44.1434	-100.407	USA	SD	Richland Dam, Fort Pierre National Grassland, Jones Co.
2585	07-CDH-062	US-east	tigrinum	tigrinum		190	45.1015	-92.9258	USA	MN	Jamaca Ave, Washington Co.
2586	07-JBL-007	US-east	tigrinum	tigrinum		182	44.3784	-96.377	USA	MN	Weeks WMA, Lincoln Co.
2587	07-JBL-008	US-east	tigrinum	tigrinum		179	44.0968	-96.0785	USA	MN	Woodstock State WMA, Pipestone Co.
2626	MHP-8744	US-west	mavortium	mavortium		176	43.6619	-103.382	USA	SD	Custer State Park, Black Hills, Custer Co.
2629	JFBM-14262	US-east	tigrinum	tigrinum		188	44.9366	-93.0145	USA	MN	Ramsey
2630	JFBM-15218	US-west	mavortium	mavortium		194	45.3488	-96.4036	USA	MN	Big Stone Co.
2656	JFBM-15244	US-east	tigrinum	tigrinum		189	45.0419	-96.2396	USA	MN	Lac Qui Parle Co.
2660	JFBM-15248	US-west	mavortium	mavortium		195	45.6042	-96.6022	USA	MN	Traverse Co.
2663	JFBM-15251	US-west	mavortium	mavortium		195	45.6042	-96.6022	USA	MN	Traverse Co.
2668	JFBM-15256	US-east	tigrinum	tigrinum		193	45.2963	-94.9052	USA	MN	Kandiyohi Co.
2719	HBS-1464	US-rocky mtn	mavortium	mavortium		98	34.4747	-111.381	USA	AZ	Rt. 87, 9 mi. S. of Clint Wells aprox 100 m. S. of Huffner Draw, Coconino
2722	HBS-1504	US-rocky mtn	mavortium	mavortium		105	34.9122	-111.426	USA	AZ	Jct. of 698 x rd to Mormon Lake, aprox 1 mi. S.E. Mormon Lake, Coconino
2735	HBS-5995	US-east	tigrinum	tigrinum		101	34.826	-79.46	USA	NC	Two mi. N. of SC State line and .1 mi. W. of Hwy 15 x 401, Scotland
2750	HBS-15415	US-rocky mtn	mavortium	mavortium		123	37.218	-107.646	USA	CO	Stock pond 100 m. N. of Hwy 160, 13.0 mi. E. of jct of 550 x 160 in Durango, La Plata Co.
2758	HBS-1467	US-rocky mtn	mavortium	mavortium		98	34.454	-111.396	USA	AZ	Clints Well, Cococino Co.
2762	HBS-7833	US-rocky mtn	mavortium	mavortium		114	36.63	-112.238	USA	AZ	Fracas Lake, Cococino Co.,
2765	HBS-8925	US-west	mavortium	mavortium		162	41.931	-121.939	USA	CA	MacDoel Ditch, Siskiyou Co.
2766	HBS-8927	US-west	mavortium	mavortium		162	41.931	-121.939	USA	CA	MacDoel Ditch, Siskiyou Co.
2767	HBS-8950	US-west	mavortium	mavortium		160	41.642	-122.146	USA	CA	Grass Lake, Siskiyou Co.
2768	HBS-8953	US-west	mavortium	mavortium		160	41.642	-122.146	USA	CA	Grass Lake, Siskiyou Co.
2780	HBS-28306	US-west	mavortium	mavortium		100	34.679	-120.487	USA	CA	Burton Mesa 2, Santa Barbara Co.
2781	HBS-107276	US-west	mavortium	mavortium		91	32.864	-116.797	USA	CA	Chocolate Canyon, San Diego Co.
2782	HBS-108767	US-west	mavortium	mavortium		107	35.15	-118.492	USA	CA	Tom Sawyer lake, Kern Co.
2783	HBS-108768	US-west	mavortium	mavortium		107	35.15	-118.492	USA	CA	Tom Sawyer lake, Kern Co.
2790	HBS-7124	US-rocky mtn	mavortium	mavortium		132	37.747	-107.682	USA	CO	Silverton, San Juan Co.
2792	HBS-7163	US-rocky mtn	mavortium	mavortium		145	39.656	-106.078	USA	CO	Ryan Gulch, Summit Co.
2794	HBS-15141	US-rocky mtn	mavortium	mavortium		131	37.649	-106.649	USA	CO	South Fork, Rio Grande Co.
2795	HBS-15142	US-rocky mtn	mavortium	mavortium		131	37.649	-106.649	USA	CO	South Fork, Rio Grande Co.
2797	HBS-15164	US-west	mavortium	mavortium		126	37.549	-105.416	USA	CO	Blanca Wetlands, Alamosa Co.
2799	HBS-15349	US-rocky mtn	mavortium	mavortium		140	38.544	-106.928	USA	CO	Gunnison, Gunnison Co.
2802	HBS-6187	US-east	tigrinum	tigrinum		79	30.951	-87.082	USA	FL	Jay, Santa Rosa Co.
2803	HBS-6645	US-east	tigrinum	tigrinum		88	32.427	-84.654	USA	GA	Box Springs, Marion Co.
2804	HBS-5960	US-west	mavortium	mavortium		167	42.475	-96.229	USA	IA	Lawton, Woodbury Co.
2807	HBS-7628	US-rocky mtn	mavortium	mavortium		175	43.607	-111.667	USA	ID	Ririe, Bonneville Co.
2809	HBS-7656	US-rocky mtn	mavortium	mavortium		166	42.21	-112.692	USA	ID	Dammned Spring, Oneida Co.
2814	HBS-8108	US-east	tigrinum	tigrinum		149	39.955	-86.157	USA	IN	Carmel, Hamilton Co.
2815	HBS-5190	US-west	mavortium	mavortium		136	38.276	-96.367	USA	KS	Emporia, Chase Co.
2816	HBS-5191	US-west	mavortium	mavortium		136	38.276	-96.367	USA	KS	Emporia, Chase Co.
2817	HBS-10245	US-east	tigrinum	tigrinum		147	39.792	-95.073	USA	KS	Troy, Doniphan Co.
2820	HBS-5587	US-east	tigrinum	tigrinum		199	46.43	-94.654	USA	MN	Motley, Cass Co.
2821	HBS-14606	US-east	tigrinum	tigrinum		206	47.651	-95.425	USA	MN	Bagley, Clearwater Co.
2823	HBS-5175	US-east	tigrinum	tigrinum		143	39.289	-94.394	USA	MO	Liberty, Clay Co.
2824	HBS-6074	US-east	tigrinum	tigrinum		120	37.089	-92.06	USA	MO	Cabool, Texas Co.
2825	HBS-10011	US-east	tigrinum	tigrinum		148	39.878	-93.075	USA	MO	Brookfield, Linn Co.
2828	HBS-7357	US-west	mavortium	mavortium		196	46.132	-105.563	USA	MT	Miles City, Custer Co.
2830	HBS-7398	US-west	mavortium	mavortium		201	46.887	-106.357	USA	MT	Hillside, Garfield Co.
2831	HBS-7447	US-west	mavortium	mavortium		197	46.34	-108.479	USA	MT	Roundup, Musselshell Co.
2833	HBS-7483	US-west	mavortium	mavortium		191	45.113	-108.741	USA	MT	Bridger, Carbon Co.
2836	HBS-5424	US-west	mavortium	mavortium		210	48.297	-98.927	USA	ND	Webster, Ramsey Co.
2837	HBS-5425	US-west	mavortium	mavortium		210	48.297	-98.927	USA	ND	Webster, Ramsey Co.
2838	HBS-5535	US-west	mavortium	mavortium		205	47.472	-100.118	USA	ND	Goodrich, Sheridan Co.
2839	HBS-5536	US-west	mavortium	mavortium		205	47.472	-100.118	USA	ND	Goodrich, Sheridan Co.
2840	HBS-14738	US-west	mavortium	mavortium		207	47.744	-98.078	USA	ND	Kloten, Nelso Co.
2842	HBS-5862	US-west	mavortium	mavortium		164	42.064	-98.01	USA	NE	Oakdale, Antelope Co.
2843	HBS-7932	US-west	mavortium	mavortium		152	40.307	-100.01	USA	NE	Holbrook, Furnas Co.
2845	HBS-7933	US-west	mavortium	mavortium		152	40.307	-100.01	USA	NE	Holbrook, Furnas Co.
2847	HBS-10442	US-west	mavortium	mavortium		156	41.133	-96.854	USA	NE	Touhy, Saunders Co.
2848	HBS-13506	US-west	mavortium	mavortium		155	41	-98.702	USA	NE	Cairo, Hall Co.
2849	HBS-13507	US-west	mavortium	mavortium		155	41	-98.702	USA	NE	Cairo, Hall Co.
2850	HBS-6916	US-west	mavortium	mavortium		89	32.641	-108.572	USA	NM	Corners Ranch stock pond, 4 mi. N. of Red Rock, Grant Co.
2851	HBS-6917	US-west	mavortium	mavortium		89	32.641	-108.572	USA	NM	Corners Ranch stock pond, 4 mi. N. of Red Rock, Grant Co.
2852	HBS-6934	US-west	mavortium	mavortium		91	32.809	-108.736	USA	NM	Tyrone, Grant Co.
2854	HBS-6950	US-west	mavortium	mavortium		90	32.784	-108.231	USA	NM	Silver City, Grant Co.
2855	HBS-6951	US-west	mavortium	mavortium		90	32.784	-108.231	USA	NM	Silver City, Grant Co.
2856	HBS-6957	US-west	mavortium	mavortium		96	33.883	-106.682	USA	NM	San Antonio, Socorro Co.
2857	HBS-6958	US-west	mavortium	mavortium		96	33.883	-106.682	USA	NM	San Antonio, Socorro Co.
2858	HBS-7003	US-west	mavortium	mavortium		95	33.825	-106.261	USA	NM	White Sands
2861	HBS-7012	US-west	mavortium	mavortium		94	33.541	-105.601	USA	NM	Capitan
2862	HBS-7046	US-west	mavortium	mavortium		93	33.387	-104.528	USA	NM	Roswell
2868	HBS-15232	US-west	mavortium	mavortium		113	36.513	-105.282	USA	NM	Eagle's Nest, Colfax Co.
2872	HBS-18442	US-rocky mtn	mavortium	mavortium		115	36.649	-105.983	USA	NM	Tres Piedras, Rio Arriba Co.
2873	HBS-18443	US-rocky mtn	mavortium	mavortium		115	36.649	-105.983	USA	NM	Tres Piedras, Rio Arriba Co.
2875	HBS-24202	US-west	mavortium	mavortium		110	36.394	-105.577	USA	NM	Taos Mountain
2876	HBS-24702	US-rocky mtn	mavortium	mavortium		116	36.754	-106.554	USA	NM	Brazos, Rio Arriba Co.
2877	HBS-24703	US-rocky mtn	mavortium	mavortium		116	36.754	-106.554	USA	NM	Brazos, Rio Arriba Co.
2878	HBS-14569	US-west	mavortium	mavortium		118	36.94	-116.707	USA	NV	Beatty, Nye Co.
2879	OMNH-40368	US-west	mavortium	mavortium		106	35.068	-99.836	USA	OK	Sandy Sanders, Beckham Co.
2880	OMNH-40369	US-west	mavortium	mavortium		106	35.068	-99.836	USA	OK	Sandy Sanders, Beckham Co.
2881	OMNH-41727	US-west	mavortium	mavortium		108	35.897	-99.698	USA	OK	Packsaddle, Ellis Co.
2882	OMNH-41728	US-west	mavortium	mavortium		108	35.897	-99.698	USA	OK	Packsaddle, Ellis Co.
2883	OMNH-41729	US-west	mavortium	mavortium		108	35.897	-99.698	USA	OK	Packsaddle, Ellis Co.
2884	OMNH-41730	US-west	mavortium	mavortium		108	35.897	-99.698	USA	OK	Packsaddle, Ellis Co.
2885	HBS-8906	US-west	mavortium	mavortium		163	42.045	-121.863	USA	OR	Worden Vernal Pool, Klamath Co.
2888	HBS-6652	US-east	tigrinum	tigrinum		92	33.221	-81.747	USA	SC	Ellenton Bay, Aiken Co.
2889	HBS-7300	US-west	mavortium	mavortium		184	44.68	-103.815	USA	SD	Belle Fourche, Butte Co.
2892	HBS-14789	US-west	mavortium	mavortium		181	44.295	-98.486	USA	SD	Virgil, Beadle Co.
2893	HBS-14818	US-west	mavortium	mavortium		185	44.846	-96.688	USA	SD	Altamont, Deuel Co.
2894	HBS-14819	US-west	mavortium	mavortium		185	44.846	-96.688	USA	SD	Altamont, Deuel Co.
2895	HBS-5615	US-east	tigrinum	tigrinum		112	36.429	-87.471	USA	TN	Palmyra, Montgomery Co.
2896	HBS-7926	US-west	mavortium	mavortium		76	30.565	-103.94	USA	TX	Fort Davis, Jeff Davis Co.
2897	HBS-7927	US-west	mavortium	mavortium		76	30.565	-103.94	USA	TX	Fort Davis, Jeff Davis Co.
2900	HBS-7868	US-rocky mtn	mavortium	mavortium		121	37.102	-112.548	USA	UT	Kanab Creek, Kane Co.
2902	HBS-7712	US-rocky mtn	mavortium	mavortium		154	40.701	-111.607	USA	UT	Salamander Lake, Salt Lake Co.
2903	HBS-7713	US-rocky mtn	mavortium	mavortium		154	40.701	-111.607	USA	UT	Salamander Lake, Salt Lake Co.
2904	HBS-7763	US-rocky mtn	mavortium	mavortium		150	39.994	-111.493	USA	UT	Thistle, Utah Co.
2906	HBS-7827	US-rocky mtn	mavortium	mavortium		135	37.922	-111.424	USA	UT	Boulder, Garfield Co.
2908	HBS-7877	US-rocky mtn	mavortium	mavortium		122	37.216	-112.974	USA	UT	Lucky D Ranch, Washington Co.
2910	HBS-18089	US-rocky mtn	mavortium	mavortium		142	38.99	-109.56	USA	UT	La Sal Mt.
2912	HBS-18100	US-rocky mtn	mavortium	mavortium		130	37.63	-109.81	USA	UT	Monticello
2915	HBS-18162	US-west	mavortium	mavortium		138	38.374	-110.714	USA	UT	Hanksville
2916	HBS-20181	US-rocky mtn	mavortium	mavortium		151	40.193	-110.933	USA	UT	Fruitland
2918	HBS-20204	US-west	mavortium	mavortium		153	40.455	-109.538	USA	UT	Vernal
2919	HBS-20205	US-west	mavortium	mavortium		153	40.455	-109.538	USA	UT	Vernal
2924	HBS-6865	US-west	mavortium	mavortium		204	47.2704	-117.966	USA	WA	4th July Lake, Lincoln Co.
2925	HBS-6883	US-west	mavortium	mavortium		204	47.243	-117.986	USA	WA	N.E of 4th of July Lake aprox 1 mi
2926	HBS-18878	US-west	mavortium	mavortium		212	48.55	-119.75	USA	WA	Bear Creek GC
2929	HBS-21622	US-west	mavortium	mavortium		202	46.89	-117.52	USA	WA	Lake Chinook
2930	HBS-5154	US-east	tigrinum	tigrinum		170	42.951	-89.378	USA	WI	Oregon, Dane Co.
2931	HBS-7199	US-west	mavortium	mavortium		158	41.365	-104.463	USA	WY	Midway, Laramie Co.
2932	HBS-7200	US-west	mavortium	mavortium		158	41.365	-104.463	USA	WY	Midway, Laramie Co.
2933	HBS-7241	US-west	mavortium	mavortium		161	41.723	-104.264	USA	WY	Hawk Springs, Goshen Co.
2935	HBS-7277	US-west	mavortium	mavortium		171	43.083	-104.364	USA	WY	Hwy 85, 24.3 mi. S. of Hwy 85 x 18, Niobrara Co.; also, Boner Rd.
2941	HBS-7584	US-west	mavortium	mavortium		174	43.585	-109.783	USA	WY	Togwatee Pass, Freemont Co.
2942	HBS-7585	US-west	mavortium	mavortium		174	43.585	-109.783	USA	WY	Togwatee Pass, Freemont Co.
2944	HBS-7603	US-west admixed with US-rocky mtn	mavortium	mavortium		173	43.488	-110.828	USA	WY	Wilson, Teton Co.
2995	Kristin	US-east	tigrinum	tigrinum		99	34.5023	-85.6043	USA	AL	Alpine Boy's Camp, DeKalb Co. near Mentone
3023	HBS-1503	US-rocky mtn	mavortium	mavortium		105	34.9122	-111.426	USA	AZ	Jct. of 698 x rd to Mormon Lake, aprox 1 mi. S.E. Mormon Lake Coconino
3026	HBS-1519	NM1	rosaceum	rosaceum		75	30.0481	-108.345	Mexico	Chihuahua	I.5 mi. N/rd. Colonia Garcia in stream W. of rd
3027	HBS-1565	NM1	rosaceum	rosaceum		74	29.6763	-108.285	Mexico	Chihuahua	Cattle tank, 0.2 mi. S/rd Largo, on E. side of rd
3028	HBS-1706	NM1	rosaceum	rosaceum		60	26.4766	-106.39	Mexico	Chihuahua	El Vergel, pond in center of town arpox 200 yds. E. of rd.
3029	HBS-1707	NM1	rosaceum	rosaceum		60	26.4766	-106.39	Mexico	Chihuahua	El Vergel, pond in center of town arpox 200 yds. E. of rd.
3030	HBS-1731	NM2	silvense	silvense		56	23.7704	-105.381	Mexico	Durango	Small creek through cow pasture 11.6 mi. S.W/rd El Salto
3031	HBS-1742	NM2	silvense	silvense		56	23.7704	-105.381	Mexico	Durango	Small creek through cow pasture 11.6 mi. S.W/rd El Salto
3032	HBS-1744	NM2	silvense	silvense		56	23.7704	-105.381	Mexico	Durango	Small creek through cow pasture 11.6 mi. S.W/rd El Salto
3037	HBS-1797	CM3	andersoni	andersoni	*andersoni	46	19.8243	-101.778	Mexico	Michoacan	Creek draining Lake Zacapu, E. of Lake Zacapu
3040	HBS-1929	CM2	lermaense	lermaense	lermaense	9	19.2466	-99.5059	Mexico	Mexico	Lake Lerma, 0.5 mi. W. jct rd to Lerma and San Mateo Tasquillo
3041	HBS-1942	CM2	lermaense	lermaense	*lermaense	16	19.3602	-99.7685	Mexico	Mexico	Lake Almoloya, S.W. of Almoloya in small lake
3045	HBS-1987	CM4	velasci	velasci		48	19.9035	-98.5999	Mexico	Hidalgo	Five.4 mi. N. of Hidalgo-Mexico border, in Ranchero Pond by Mex Hwy. 130(132)
3046	HBS-1992	CM4	velasci	velasci		48	19.9035	-98.5999	Mexico	Hidalgo	Five.4 mi. N. of Hidalgo-Mexico border, in Ranchero Pond by Mex Hwy. 130(132)
3047	HBS-2321A	CM4	taylori	velasci taylori	taylori	17	19.4138	-97.4011	Mexico	Puebla	Lake Alchichica, just W. of Mex Hwy 125, near Puebla-Veracruz border
3049	HBS-2327	CM4	taylori	velasci taylori	taylori	17	19.4138	-97.4011	Mexico	Puebla	Lake Alchichica, just W. of Mex Hwy 125, near Puebla-Veracruz border
3054	HBS-2515	CM4	velasci	velasci		45	19.7722	-98.7181	Mexico	Mexico	Pond, 0.5 km. S.W. of Nopaltepec which is 6 km from Mex Hwy 132 at turnoff to Tepetzingo
3055	HBS-2520	CM4	velasci	velasci		45	19.7722	-98.7181	Mexico	Mexico	Pond, 0.5 km. S.W. of Nopaltepec which is 6 km from Mex Hwy 132 at turnoff to Tepetzingo
3056	HBS-2552	CM4	velasci	velasci		51	20.1884	-98.7358	Mexico	Hidalgo	Near Pachuca, 6.7 mi. from Mex Hwy 105, on rd. to El Chico National Park
3058	HBS-2568	CM3	lermaense	lermaense		16	19.3398	-99.807	Mexico	Mexico	Mex Hwy 15, 18 km./rd S.W of Toluca
3060	HBS-2625	CM3	flavipiperatum	amblycephalum		58	23.9779	-104.961	Mexico	Durango	Durango-Mazatlan Rd, 5.6 mi/rd E of bridge at Mimbres
3061	HBS-2631	CM3	flavipiperatum	amblycephalum		58	23.9779	-104.961	Mexico	Durango	Durango-Mazatlan Rd, 5.6 mi/rd E of bridge at Mimbres
3062	HBS-2742	CM3	flavipiperatum	amblycephalum		58	23.9614	-105.017	Mexico	Durango	Durango-Mazatlan Rd, 1.2 mi. E. of bridge at Mimbres
3064	HBS-2779	CM3	flavipiperatum	amblycephalum		57	23.8214	-105.313	Mexico	Durango	Durango-Mazatlan Rd, 1.8 mi. E. El Salto
3066	HBS-2832	NM2	silvense	silvense		55	23.7301	-105.661	Mexico	Durango	Durango-Mazatlan Rd, 1.3 mi. E. La Cuidad
3067	HBS-2834	NM2	silvense	silvense		55	23.7301	-105.661	Mexico	Durango	Durango-Mazatlan Rd, 1.3 mi. E. La Cuidad
3069	HBS-2880	CM3	flavipiperatum	amblycephalum		52	20.7272	-103.577	Mexico	Jalisco	Mex Hwy 15, 5.7 mi. W. of turnoff to Morelia which is 10 mi. W. of Guadelahara
3070	HBS-2950	CM3	flavipiperatum	amblycephalum		49	19.9433	-103.704	Mexico	Jalisco	Tapulpa-Cuidad Guzman Rd, 2.3 mi. E. of Tapulpa
3071	HBS-2951	CM3	flavipiperatum	amblycephalum		49	19.9433	-103.704	Mexico	Jalisco	Tapulpa-Cuidad Guzman Rd, 2.3 mi. E. of Tapulpa
3073	HBS-3057	CM3	amblycephalum	amblycephalum	*amblycephalum	42	19.6638	-101.399	Mexico	Michoacan	Mex Hwy 15, at town of Iratzio 11.2 mi/rd E. Quiroga
3077	HBS-3145	CM3	amblycephalum	amblycephalum		37	19.5305	-101.638	Mexico	Michoacan	Patzcuaro-Uruapan Rd, 3.2 mi. W. of traffic circle in Patzcuaro
3078	HBS-3148	CM3	amblycephalum	amblycephalum		37	19.5305	-101.638	Mexico	Michoacan	Patzcuaro-Uruapan Rd, 3.2 mi. W. of traffic circle in Patzcuaro
3080	HBS-3183	CM4	velasci	*mexicanum		8	19.2213	-99.0161	Mexico	DF	Canal aprox 100 mi. S. of town of Mizquic, 5.5 mi. S.W of Chalco
3081	HBS-3201	CM4	velasci	*mexicanum		8	19.2213	-99.0161	Mexico	DF	Canal aprox 100 mi. S. of town of Mizquic, 5.5 mi. S.W of Chalco
3082	HBS-3219	CM2	lermaense	lermaense		16	19.3699	-99.8075	Mexico	Mexico	Mex Hwy 15, 12 mi/rd W. of Toluca
3086	HBS-3240	CM2	granulosum	lermaense	*rivulare	23	19.4552	-100.049	Mexico	Mexico	Mex Hwy 15, 6.7 mi. N.W Villa Victoria
3087	HBS-3252	CM4	velasci	velasci		3	19.1259	-97.5364	Mexico	Puebla	Caldera Lake, at N. end of Tecuitlapa in E. end of crater
3088	HBS-3253	CM4	velasci	velasci		3	19.1259	-97.5364	Mexico	Puebla	Caldera Lake, at N. end of Tecuitlapa in E. end of crater
3089	HBS-3255	CM4	velasci	velasci		3	19.1259	-97.5364	Mexico	Puebla	Caldera Lake, at N. end of Tecuitlapa in E. end of crater
3090	HBS-3843	NM1	rosaceum	rosaceum		72	29.3995	-107.694	Mexico	Chihuahua	Mex Hwy to Gomez Farias, 68 mi. S. of Galeana
3091	HBS-3848	NM1	rosaceum	rosaceum		70	29.1371	-107.924	Mexico	Chihuahua	I5.5 mi. N. of Temosachic, 0.25 mi. E. of Hwy from Gomez Farias-Temosachic, near Madera Rd. jct.
3092	HBS-3877	NM1	rosaceum	rosaceum		69	28.5782	-107.535	Mexico	Chihuahua	Rd. from La Junta, 33 mi. E. Tomosachic
3094	HBS-3919	NM1	rosaceum	rosaceum		67	28.3828	-107.66	Mexico	Chihuahua	Paved Rd from La Junta, 16 mi. E. of Tomachic
3096	HBS-4016	CM3	flavipiperatum	amblycephalum		52	20.7272	-103.577	Mexico	Jalisco	Mex Hwy 15, 5.7 mi. W. of turnoff to Morelia which is 10 mi. W. of Guadelahara
3101	HBS-4313	CM2	granulosum	lermaense		13	19.3002	-99.3966	Mexico	Mexico	Mex Hwy 15, 9 mi. W. of Toluca, in cattle tank Mexico
3103	HBS-4369	CM4	velasci	velasci		39	19.5969	-97.1226	Mexico	Veracruz	Microandes Rd, 6.9 mi. S. of Las Vigas
3104	HBS-4376	CM2	granulosum	lermaense		39	19.5969	-97.1226	Mexico	Veracruz	Microandes Rd, 6.9 mi. S. of Las Vigas
3105	HBS-4401	CM3	amblycephalum	amblycephalum		53	20.9967	-100.405	Mexico	Guanajuato	I.3 mi. E. of Mex Hwy 57, along rd to San Jose Iturbide
3106	HBS-4406	CM3	amblycephalum	amblycephalum		53	20.9967	-100.405	Mexico	Guanajuato	I.3 mi. E. of Mex Hwy 57, along rd to San Jose Iturbide
3107	HBS-4451	CM3	amblycephalum	amblycephalum		54	22.4793	-100.676	Mexico	San Luis Potosi	Mex Hwy 57, 1.5 mi. N. of Villa Hidalgo in cattle tank, San Luis Potosi
3108	HBS-4453	CM3	amblycephalum	amblycephalum		54	22.4793	-100.676	Mexico	San Luis Potosi	Mex Hwy 57, 1.5 mi. N. of Villa Hidalgo in cattle tank
3109	HBS-4470	US-east	tigrinum	tigrinum		165	42.081	-87.864	USA	IL	Kennicott Grove Historical Landmark, Milwauke Ave, Glenview, Cook Co.
3113	HBS-4842	CM1	leorae	altamirani leorae	*leorae	19	19.3876	-98.6654	Mexico	Mexico	9 km. N.N.E via rd, Rio Frio de Juarez along dirt rd
3114	HBS-4843	CM1	leorae	altamirani leorae	*leorae	19	19.3876	-98.6654	Mexico	Mexico	9 km. N.N.E via rd, Rio Frio de Juarez along dirt rd
3115	HBS-4848	CM1	leorae	altamirani leorae	*leorae	19	19.3876	-98.6654	Mexico	Mexico	9 km. N.N.E via rd, Rio Frio de Juarez along dirt rd
3116	HBS-4849	CM1	leorae	altamirani leorae	*leorae	19	19.3876	-98.6654	Mexico	Mexico	9 km. N.N.E via rd, Rio Frio de Juarez along dirt rd
3117	HBS-4872	CM4	velasci	velasci		17	19.3679	-97.3862	Mexico	Puebla	Laguna La Preciosa
3120	HBS-4903	CM4	velasci	velasci		17	19.3706	-97.4045	Mexico		Well on property of Senor Limon, aprox 3 mi. S. of Laguna Alchichica, Puebla
3122	HBS-4910	CM4	velasci	velasci		15	19.3359	-97.4484	Mexico	Puebla	Laguna de San Luis Atexcac, 10 km W. and 3 km S. Laguna de Alchichica
3124	HBS-4951	CM4	taylori	velasci taylori	taylori	17	19.4126	-97.401	Mexico	Puebla	Laguna Alchichica
3125	HBS-4960	CM4	velasci	velasci		17	19.3742	-97.3537	Mexico	Puebla	Lagua de Quechulac, 3 km S. of Laguan La Preciosa
3129	HBS-4977	CM4	taylori	velasci taylori	taylori	17	19.4125	-97.4032	Mexico	Puebla	Laguna Alchichica
3130	HBS-5040	CM4	velasci	velasci		47	19.8614	-98.3951	Mexico	Mexico	Laguna de Tecocomulco
3134	HBS-5720	US-east	tigrinum	tigrinum		134	37.8527	-86.7533			Hwy 69, 6.3 mi. N. of jct. of KY Hwy 144 x 69, S. of Hawesville, Hancock Co.
3136	HBS-5793	CM3	amblycephalum	amblycephalum		58	23.9546	-100.019	Mexico	Nuevo Leon	Roadside pond, 5 mi. N. turnoff to Tanquecillo, which is about 27 mi. N. Dr. Arroyo, el. 1520 m.,
3137	HBS-5802	CM3	amblycephalum	amblycephalum		58	23.9546	-100.019	Mexico	Nuevo Leon	Roadside pond, 5 mi. N. turnoff to Tanquecillo, which is about 27 mi. N. Dr. Arroyo, el. 1520 m.,
3138	HBS-5837	CM3	amblycephalum	amblycephalum		58	23.939	-100.024	Mexico	Nuevo Leon	Roadside pond, 3.9 mi. N. of turnoff to Tanquecillo whci is aprox 26 mi. N. Dr Arroyo, Nuevo Leon
3139	HBS-5843	CM3	amblycephalum	amblycephalum		58	23.939	-100.024	Mexico	Nuevo Leon	Roadside pond, 3.9 mi. N. of turnoff to Tanquecillo whci is aprox 26 mi. N. Dr Arroyo, Nuevo Leon
3140	HBS-5852	CM3	amblycephalum	amblycephalum		58	23.939	-100.024	Mexico	Nuevo Leon	Roadside pond, 3.9 mi. N. of turnoff to Tanquecillo whci is aprox 26 mi. N. Dr Arroyo,
3141	HBS-5986	US-east	tigrinum	tigrinum		168	42.566	-92.622	USA	IA	Well pit of Doug Bass, 3.5 mi. N. of New Hartford
3144	HBS-5994	US-rocky mtn	mavortium	mavortium		124	37.3371	-106.566	USA	CO	Platoro, vicinity of Alamosa, Conejos Co.
3167	HBS-6377	US-east	tigrinum	tigrinum		85	31.9031	-81.6371	USA	GA	FS 37-B, Ft. Stewart, .25 mi. S. of GA 144 2.5 mi. S.W of Taylors Creek Cemetery, Liberty
3168	HBS-6378	US-east	tigrinum	tigrinum		85	31.9031	-81.6371	USA	GA	FS 37-B, Ft. Stewart, .25 mi. S. of GA 144 2.5 mi. S.W of Taylors Creek Cemetery, Liberty
3173	HBS-8166	CM1	altamirani	altamirani		40	19.5789	-99.6554	Mexico	Mexico	Aqueduct stream, just south of highway from Ixtlahuaca de Rayon to Mexico City, 22.5 km west of turnoff to Villa del Carbon, el. 3300m.
3174	HBS-8177	CM2	bombypellum	lermaense		45	19.7389	-99.6433	Mexico	Mexico	Rd. to Atlacomulco 26.4 km/rd W. of Villa del Carbon, in cattle pond to the S.
3176	HBS-9373	CM4	velasci	velasci		15	19.3339	-97.4463	Mexico	Puebla	Laguna Atexcac
3182	HBS-15199B	US-west	mavortium	mavortium		119	37.0646	-106.102	USA	CO	5.1 mi. W. of Hwy 17 x 285 jct aprox 100 m. W. of Hwy 285, Conejos
3183	HBS-15213	US-rocky mtn	mavortium	mavortium		111	36.4035	-105.345	USA	NM	Two.7 mi. W. of Taos/Colfax Co line, just S. of Hwy 64, Taos
3184	HBS-15223	US-west	mavortium	mavortium		111	36.4035	-105.345	USA	NM	Two.7 mi. W. of Taos/Colfax Co line, just S. of Hwy 64, Taos
3188	HBS-15378	US-rocky mtn	mavortium	mavortium		125	37.3851	-106.9	USA	CO	Nine.8 mi. E. Hwy 84 x 160 jct at town of Pagusa Springs in stock pond S. of Hwy 160, Archuleta
3193	HBS-20221	US-rocky mtn	mavortium	mavortium		146	39.7132	-108.798	USA	CO	Spring fed pond, aprox 0.5 mi E. Hwy 139, 4.8 mi N. Garfield Co line Rio Blanco
3194	HBS-20224	US-rocky mtn	mavortium	mavortium		146	39.7132	-108.798	USA	CO	Spring fed pond, aprox 0.5 mi E. Hwy 139, 4.8 mi N. Garfield Co line Rio Blanco
3195	HBS-20228	US-west	mavortium	mavortium		146	39.7132	-108.798	USA	CO	Spring fed pond, aprox 0.5 mi E. Hwy 139, 4.8 mi N. Garfield Co line Rio Blanco
3199	HBS-20659	NM1	rosaceum	rosaceum		70	29.1738	-108.041	Mexico	Chihuahua	Pond, 200m W. of Hwy 16, 10 km S. Madera
3204	HBS-20671	NM1	rosaceum	rosaceum		71	29.2938	-108.133	Mexico	Chihuahua	Pond, 12km N.W Madera
3207	HBS-20722	NM1	rosaceum	rosaceum		66	28.3374	-108.007	Mexico	Chihuahua	Aprox 25 km W. by rd. Tomochic, which is aporx 100 km W. of Cuauhtemoc
3208	HBS-20760	NM1	rosaceum	rosaceum		65	27.7101	-107.603	Mexico	Chihuahua	Pond in roadside creek, aprox 8km S. of Creel, along Hwy 127
3210	HBS-20764	NM1	rosaceum	rosaceum		65	27.7521	-107.636	Mexico	Chihuahua	Small creek in town of Creel
3213	HBS-20797	NM1	rosaceum	rosaceum	*rosaceum	64	27.3962	-107.504	Mexico	Chihuahua	Small stream, 55km S. of Creel, just E. of Mex Hwy 22
3216	HBS-20810	NM1	rosaceum	rosaceum	*rosaceum	64	27.4024	-107.5	Mexico	Chihuahua	Small stream, 54km S. of Creel, E. of Mex Hwy 22
3219	HBS-20826	NM1	rosaceum	rosaceum		65	27.7425	-107.639	Mexico	Chihuahua	Pool in small stream, 0.8? km S. Creel
3220	HBS-20830	NM1	rosaceum	rosaceum		61	26.6986	-107.31	Mexico	Chihuahua	Roadside ditch 40km S.W Guahochic, along Hwy 22
3221	HBS-20840	NM1	rosaceum	rosaceum		61	26.6986	-107.31	Mexico	Chihuahua	Roadside ditch 40km S.W Guahochic, along Hwy 22
3222	HBS-20849	NM1	rosaceum	rosaceum		61	26.6986	-107.31	Mexico	Chihuahua	Roadside ditch 40km S.W Guahochic, along Hwy 22
3223	HBS-20852	NM1	rosaceum	rosaceum		62	26.8016	-107.138	Mexico	Chihuahua	Roadside ditch 5km SW Guachochic, along Hwy 22
3224	HBS-20861	NM1	rosaceum	rosaceum		62	26.8016	-107.138	Mexico	Chihuahua	Roadside ditch 5km SW Guachochic, along Hwy 22
3227	HBS-20870	NM1	rosaceum	rosaceum		59	26.3716	-106.438	Mexico	Chihuahua	Stock pond, 15km S.W El Veyel, along Hwy 24
3251	NS-DRL1	US-west	mavortium	mavortium		87	32.1845	-104.503	USA	NM	Red Lake Cave
	AS-58	US-west	mavortium	mavortium		82	31.4008	-110.407	USA
	AS-59	US-west	mavortium	mavortium		82	31.4008	-110.407	USA
	AS-OUT356	US-west	mavortium	mavortium		82	31.4008	-110.407	USA	AZ	Out-of-the-way, Santa Cruz Co.
	AS-OUT366	US-west	mavortium	mavortium		82	31.4008	-110.407	USA	AZ	Out-of-the-way, Santa Cruz Co.
	AS-SCW027	US-west	mavortium	mavortium		82	31.4008	-110.407	USA	AZ	School Canyon West, Santa Cruz Co.
	AS-SCW028	US-west	mavortium	mavortium		82	31.4008	-110.407	USA	AZ	School Canyon West, Santa Cruz Co.
